# Mega-frequency mutagenesis: generation of non-random precise mutations with extremely high frequency upon adaptation of cancer cells to drugs and stress

**DOI:** 10.64898/2026.02.20.707073

**Authors:** Victor Oleynik, Anjana Edathil Kadangodan, Valid Gahramanov, Subha Ranjan Das, Bar Levi, Julia Yaglom, Kirill Anoshkin, Santosh Kumar, Benjamin G. Steinberg, Yitzhak Reizel, Pinchas Polonsky, Igor Koman, Vadim Levitt, Albert Pinhasov, Andriy Marusyk, Elimelech Nesher, Michael Y. Sherman

**Author notes:** To whom correspondence should be sent. Equal contribution (Victor Oleynik, Anjana Edathil Kadangodan).

## Abstract

Acquiring drug resistance is a major problem in cancer treatment. As cancers adapt to chemotherapy, chromatin landscape becomes altered in subpopulations of persister cells to acquire gene expression patterns that provide drug resistance. The increased level of stress-induced random mutagenesis in cancer has also been linked to acquisition of drug resistance. Here we show that during adaptation to conventional cytotoxic chemotherapies or targeted therapies, tens of thousands of mutations are generated, and the probability of acquisition of these mutations at specific positions can reach 50% and even higher. A large fraction of these mutations is highly recurrent and non-random. The patterns of the recurrent mutations are specific to the drug target and are unrelated to the chemical nature of the drug. Surprisingly, these mutations are progressively generated at the non-dividing pseudo-senescence stage following drug exposure, and at this stage, selection is not involved in their accumulation. Notably, these mutations are highly enriched within or near binding motifs of certain transcription factors, like KLF9, IRF1 and others. Therefore, a mechanism for precise generation of mutations at specific positions with extremely high rates appears to be triggered upon drug adaptation, and these precise mutations may affect activities of a set of transcription factors.
