## Supplementary material for "Mega-frequency mutagenesis: generation of non-random precise mutations with extremely high frequency upon adaptation of cancer cells to drugs and stress": Table S1

### Sheet: Sheet 1 - Stage-StepDescription
Stage-StepDescription-ToolsCommands-Purpose
Stage	Step Description	Tools / Commands	Purpose
1. Initial chromosome filtering	Extract only variants from canonical chromosomes (chr1–22, chrX, chrY, chrM).	bcftools filter ./_/*-RAW.vcf.gz -o 1-CHR.vcf 'chr1,chr2,chr3,chr4,chr5,chr6,chr7,chr8,chr9,chr10,chr11,chr12,chr13,chr14,chr15,chr16,chr17,chr18,chr19,chr20,chr21,chr22,chrX,chrY,chrM'	To exclude unplaced or non‑standard contigs to standardize data for downstream analysis.
2. Genotype completeness filter	Eliminate multiallelic variants.	bcftools view 1-CHR.vcf -o 1-CHR-AL.vcf -i '(GT[0]="0/0" || GT[0]="0/1" || GT[0]="1/1" || GT[0]="0|0" || GT[0]="0|1" || GT[0]="1|1" || GT[0]="1|0") && (GT[1]="0/0" || GT[1]="0/1" || GT[1]="1/1" || GT[1]="0|0" || GT[1]="0|1" || GT[1]="1|0" || GT[1]="1|1") && (GT[2]="0/0" || GT[2]="0/1" || GT[2]="1/1" || GT[2]="0|0" || GT[2]="0|1" || GT[2]="1|0" || GT[2]="1|1") && (GT[3]="0/0" || GT[3]="0/1" || GT[…
1. Control coverage requirement	Retain only positions with sufficient read depth (≥20 reads) in the control sample.	bcftools view 1-CHR-AL.vcf -o 2-1-DP-20C.vcf -i 'FMT/DP[0]>=20'	To ensure confident assessment of reference genotype in the control.
2. Reference allele validation in control	Select positions with ≥20 reference reads and 0 alternative reads in control.	bcftools view -i '(FMT/AD[0:0]>=20) && (FMT/AD[0:1]==0)'	To guarantee no evidence of the alternative allele in the control; helps define high‑confidence de-novo candidate sites.
		bcftools view 2-1-DP-20C.vcf -o 2-2-CD.vcf -i '(FMT/AD[0:0]>=20) && (FMT/AD[0:1]==0)'	2
3. Remove weak sites	Extract positions with at least 3 alternative reads in at least one treated sample.	bcftools view 2-2-CD.vcf -o 3-NON-WEAK.vcf -e 'FMT/AD[1:1]<=2 && FMT/AD[2:1]<=2 && FMT/AD[3:1]<=2'	To eliminate likely sequencing noise.
4. Separate mutation types	Extract SNPs.	bcftools view 3-NON-WEAK.vcf -o 4-SNP-1.vcf -i 'TYPE=="SNP"'	To focus downstream analysis on SNPs.
		bcftools view 3-NON-WEAK.vcf -o 4-IND-2.vcf -i 'TYPE!="SNP"'
5. Validation against control BAM	Eliminate positions with alternative reads in control BAM file.	bash validation_on_control_bam.sh ...	To verify de-novo status of remaining SNPs beyond VCF‑based evidence.
6. Clone‑specific variant selection	Extract SNPs with alternative allele frequency ≥20% in experimental setup 1 and ≥10% in experimental setup 2.	bcftools view 4-SNP-1.vcf -o 5-SNP-1-ALL-AF020-01.vcf -i 'FMT/AF[1:0]>=0.2' bcftools view 4-SNP-1.vcf -o 5-SNP-2-ALL-AF020-02.vcf -i 'FMT/AF[2:0]>=0.2' bcftools view 4-SNP-1.vcf -o 5-SNP-3-ALL-AF020-03.vcf -i 'FMT/AF[3:0]>=0.2'	To identify mutations within each treated sample relative to control.
7. Common mutation filtering	From stage 5, select variants detected in all treated samples with allele frequency ≥20% in experimental setup 1 and ≥10% in experimental setup 2.	bcftools view 4-SNP-1.vcf -o 9-SNP-00-TRIPLE-AF020.vcf -i '((FMT/AD[1:1]/FMT/DP[1])>=0.20) && ((FMT/AD[2:1]/FMT/DP[2])>=0.20) && ((FMT/AD[3:1]/FMT/DP[3])>=0.20)'	To identify common mutations between treated samples.
